# An expanded metabolic pathway for androgen production by host-associated bacteria

**DOI:** 10.1101/2024.06.09.598130

**Authors:** Taojun Wang, Saeed Ahmad, Angélica Cruz-Lebrón, Sarah E. Ernst, Kelly Yovani Olivos Caicedo, Yoon Jeong, Briawna Binion, Pauline Mbuvi, Debapriya Dutta, Francelys V. Fernandez-Materan, Adam M. Breister, Jae Won Lee, Jason D. Kang, Spencer C. Harris, Shigeo Ikegawa, H. Rex Gaskins, John W. Erdman, Glen Yang, Isaac Cann, Steven L. Daniel, Phillip B. Hylemon, Karthik Anantharaman, Rafael C. Bernardi, João M.P. Alves, Karen S. Sfanos, Joseph Irudayaraj, Jason M. Ridlon

## Abstract

A growing body of literature implicates host-associated microbiota in the modulation of circulating androgen levels in the host, which could have far-reaching implications for androgen-mediated diseases. However, the microbial genetic pathways involved in androgen production remain unknown. Here, we report the first host-associated microbial gene (*desF*) encoding an enzyme that catalyzes conversion of androstenedione to epitestosterone (epiT) in the gut bacterium, *Clostridium scindens*. Despite current dogma that epiT is a nuclear androgen-receptor (AR) antagonist, we demonstrate that epiT is a potent androgen, as assessed by its ability to promote prostate cancer cell growth and expression of prostate specific antigen (PSA). We then quantified the *desF* gene in fecal samples collected from individuals with advanced prostate cancer (rising blood PSA) undergoing androgen deprivation therapy combined with abiraterone acetate and prednisone (AA/P). Strikingly, fecal *desF* levels were elevated in a subset of individuals progressing on AA/P versus samples taken during AA/P response (stable). Importantly, we observed that AA does not inhibit the bacterial desmolase enzyme that is analogous to the human drug target of AA. We then determined that bacterial isolates from urine or prostatectomy tissue are capable of androgen production. From these isolates we detected 17β-hydroxysteroid dehydrogenase (17β-HSDH) activity, which has not been previously reported in urinary tract bacteria, and discovered the *desG* gene in urinary isolates encoding 17β-HSDH that catalyzed conversion of androstenedione to testosterone. Applying advanced artificial intelligence and molecular dynamics, we predict the structures and ligand binding to DesF and DesG. Using a novel bioengineered microencapsulation technique, we demonstrate that urinary androgen-producing bacterial strains can also promote prostate cancer cell growth through steroid metabolism. Taken together, our results are a significant advance for steroid microbiology in humans and suggest that these microbial biotransformations should be further studied in the context of androgen-mediated physiological processes and diseases.
