## Supplementary Table 2 for "An expanded metabolic pathway for androgen production by host-associated bacteria"

### Sheet: MAGs_C. scindens
MAGs (Clostridium scindens)	DesA	DesB	DesC	DesF
MGYG000165712	0	0	0	0
BackhedF_2015__SID87_12M__bin.39	0	0	0	0
GCA_902373645.1_MGYG-HGUT-01303_genomic	1	1	1	0
MGYG000118803	0	0	0	0
MGYG000141644	0	0	0	1
CokerMO_2019_SRR8692181_bin.17	0	0	0	1
MGYG000081734	0	0	0	1
MurphyR_2019_SRR7411324_bin.13	0	0	0	1
MGYG000038545	0	0	0	1
LoombaR_2017__SID1048_bav__bin.25	0	0	0	0
MGYG000215940	0	0	0	1
MGYG000259622	0	0	0	0
MGYG000089331	0	0	0	1
MGYG000027702	0	0	0	0
MGYG000027307	0	0	0	0
GCA_020892115.1_ASM2089211v1_genomic	0	0	0	0
FengQ_2015__SID31883__bin.30	0	0	0	1
HeQ_2017__SZAXPI029564-74__bin.70	0	0	0	1
MGYG000240459	0	0	0	1
QinJ_2012__T2D-016__bin.41	0	0	0	1
MGYG000179685	0	0	0	0
CokerMO_2019_SRR8692210_bin.15	1	1	1	0
MGYG000104828	0	0	0	0
IjazUZ_2017__S56_a_WGS__bin.7	0	0	0	0
FengQ_2015__SID31537__bin.55	0	0	0	0
BackhedF_2015_ERR525992_bin.38	0	0	0	0
GCA_020563525.1_ASM2056352v1_genomic	0	0	0	1
IjazUZ_2017__S102_a_WGS__bin.2	0	0	0	0
MGYG000278088	0	0	0	1
MGYG000082223	0	0	0	1
MGYG000200365	0	0	0	0
GeversD_2014__SKBSTL016__bin.45	0	0	0	0
MGYG000001303	1	1	1	0
RaymondF_2016__P20E7__bin.20	0	0	0	0
MGYG000176351	0	0	0	1
BackhedF_2015__SID39_12M__bin.41	0	0	0	0
GCA_945908315.1_ERR1606358_bin.2_metaWRAP_v1.3_MAG_genomic	1	1	1	0
GCA_013304105.1_ASM1330410v1_genomic	1	1	1	0
MGYG000239495	0	0	0	0
MGYG000209074	1	1	1	1
MGYG000204864	0	0	0	1
GCA_013304115.1_ASM1330411v1_genomic	1	1	1	0
MGYG000067279	0	0	0	0
MGYG000078202	0	0	0	0
MGYG000230541	0	0	0	0
MGYG000146602	0	0	0	1
NielsenHB_2014__V1_UC11_0__bin.24	0	0	0	0
MGYG000212469	0	0	0	0
MGYG000089002	0	0	0	0
MGYG000033510	0	0	0	0
HeQ_2017__RSZAXPI003080-114__bin.30	0	0	0	0
MGYG000173046	0	0	0	1
IjazUZ_2017__S47_a_WGS__bin.1	0	0	0	0
MGYG000059009	0	0	0	1
MGYG000246300	0	0	0	0
BackhedF_2015_ERR525896_bin.18	0	0	0	0
MGYG000233132	0	0	0	0
MGYG000237452	0	0	0	0
MGYG000288571	0	0	0	1
MGYG000238973	0	0	0	0
MGYG000176389	1	1	1	0
MGYG000115572	0	0	0	0
MGYG000108964	0	0	0	0
MGYG000115658	0	0	0	1
MGYG000009362	0	0	0	1
MGYG000142659	0	0	0	1
IjazUZ_2017__S15_a_WGS__bin.1	0	0	0	1
MGYG000260488	1	1	1	0
YuJ_2015__SZAXPI015211-166__bin.3	0	0	0	0
MGYG000025974	0	0	0	1
MGYG000183297	0	0	0	1
MGYG000126456	0	0	0	1
CokerMO_2019_SRR8692192_bin.27	0	0	0	0
GCA_022137935.1_NA_genomic	0	0	0	1
CasaburiG_2019_SRR6277114_bin.5	0	0	0	1
GCA_024463895.1_ASM2446389v1_genomic	0	0	0	1
MGYG000065110	0	0	0	0
MGYG000125324	0	0	0	1
MGYG000078756	0	0	0	1
MGYG000239731	0	0	0	0
XieH_2016__YSZC12003_37190R1__bin.30	0	0	0	1
MGYG000151937	0	0	0	0
GCA_905206435.1_ERR1600561-mag-bin.52_genomic	0	0	0	0
MGYG000158936	0	0	0	0
GCA_020561885.1_ASM2056188v1_genomic	0	0	0	1
YuJ_2015__SZAXPI015233-19__bin.6	0	0	0	1
MurphyR_2019_SRR7351869_bin.8	0	0	0	1
FengQ_2015__SID31137__bin.48	0	0	0	0
MGYG000256913	0	0	0	1
ZellerG_2014__CCIS24254057ST-4-0__bin.15	0	0	0	1
MGYG000232691	0	0	0	1
MGYG000049970	0	0	0	0
GeversD_2014__SKBSTL008__bin.83	0	0	0	1
MGYG000054548	0	0	0	1
GCA_019597925.1_ASM1959792v1_genomic	0	0	0	1
YuJ_2015__SZAXPI003422-11__bin.45	0	0	0	1
MGYG000225303	0	0	0	1
MGYG000237576	0	0	0	1
GCA_945871535.1_SRR17382097_bin.48_metaWRAP_v1.3_MAG_genomic	0	0	0	0
FengQ_2015__SID531333__bin.47	0	0	0	0
GCA_022777065.1_ASM2277706v1_genomic	0	0	0	0
NielsenHB_2014__V1_UC16_0__bin.1	0	0	0	1
MGYG000180135	0	0	0	0
MGYG000212934	0	0	0	1
XieH_2016__YSZC12003_37179__bin.80	0	0	0	0
MGYG000189753	0	0	0	0
MGYG000137000	0	0	0	1
GCA_022845835.1_ASM2284583v1_genomic	1	1	1	0
MGYG000260649	0	0	0	0
MGYG000092190	0	0	0	1
LiJ_2014__V1.CD54-0__bin.3	0	0	0	1
HeQ_2017__RSZAXPI003099-133__bin.1	1	1	1	1
GCA_017565985.1_ASM1756598v1_genomic	0	0	0	0
BackhedF_2015__SID546_4M__bin.12	0	0	0	0
YuJ_2015__SZAXPI017457-24__bin.57	0	0	0	0
MGYG000108396	0	0	0	1
IjazUZ_2017__S16_a_WGS__bin.12	0	0	0	1
MGYG000239782	0	0	0	1
GCA_020563365.1_ASM2056336v1_genomic	0	0	0	1
IjazUZ_2017__S48_a_WGS__bin.2	0	0	0	0
MGYG000032252	0	0	0	1
MGYG000177750	0	0	0	0
HeQ_2017__SZAXPI029501-104__bin.36	0	0	0	0
MGYG000277528	0	0	0	0
MGYG000093362	0	0	0	0
MGYG000117810	0	0	0	0
MGYG000288033	0	0	0	1
MGYG000057334	0	0	0	1
MGYG000228970	0	0	0	1
MGYG000275853	0	0	0	1
MurphyR_2019_SRR7351790_bin.1	0	0	0	1
MGYG000049012	0	0	0	1
MurphyR_2019_SRR7352056_bin.5	0	0	0	1
GCA_016889005.1_ASM1688900v1_genomic	1	1	1	0
FengQ_2015__SID31367__bin.39	0	0	0	1
MGYG000126162	0	0	0	1
MGYG000230250	0	0	0	0
IjazUZ_2017__S14_a_WGS__bin.19	0	0	0	1
MGYG000245088	0	0	0	1
IjazUZ_2017__S46_a_WGS__bin.2	0	0	0	0
MGYG000260044	0	0	0	0
MGYG000201716	0	0	0	0
MGYG000004963	0	0	0	0
FengQ_2015__SID530450__bin.66	0	0	0	1
MGYG000100546	0	0	0	0
MGYG000032531	0	0	0	0
YuJ_2015__SZAXPI017595-169__bin.30	0	0	0	1
MurphyR_2019_SRR7351692_bin.11	0	0	0	1
MGYG000100111	0	0	0	0
CokerMO_2019_SRR8692178_bin.1	1	1	1	1
MGYG000286990	0	0	0	1
MGYG000214544	0	0	0	0
MGYG000196552	0	0	0	0
MGYG000230595	0	0	0	0
GCA_000471845.1_ASM47184v1_genomic	0	0	0	0
MGYG000234009	0	0	0	1
GCA_020560435.1_ASM2056043v1_genomic	0	0	0	1
MGYG000217487	0	0	0	0
ZellerG_2014__CCIS88007743ST-4-0__bin.21	0	0	0	1
LomanNJ_2013__OBK1196__bin.13	1	1	1	0
GCA_945830785.1_SRR5240736_bin.6_metaWRAP_v1.3_MAG_genomic	1	1	1	0
MGYG000234569	0	0	0	1
VincentC_2016__MM063__bin.1	0	0	0	0
NielsenHB_2014__V1_CD7_4__bin.41	0	0	0	0
HeQ_2017__SZAXPI029463-136__bin.44	0	0	0	1
MGYG000175564	0	0	0	0
GCA_020555615.1_ASM2055561v1_genomic	1	1	1	1
GCA_013304085.1_ASM1330408v1_genomic	0	0	0	1
MGYG000067284	0	0	0	0
MGYG000091745	0	0	0	0
MGYG000027911	0	0	0	1
MGYG000179895	0	0	0	0
IjazUZ_2017__S149_a_WGS__bin.14	0	0	0	0
NielsenHB_2014__V1_UC11_5__bin.53	0	0	0	0
BackhedF_2015_ERR525961_bin.14	0	0	0	0
LoombaR_2017__SID5639_uuc__bin.9	0	0	0	1
MGYG000276115	0	0	0	0
GCA_022845815.1_ASM2284581v1_genomic	1	1	1	0
MGYG000253462	0	0	0	0
MGYG000154256	0	0	0	0
FengQ_2015__SID531403__bin.12	0	0	0	0
MGYG000019508	0	0	0	0
YuJ_2015__SZAXPI003424-12__bin.59	0	0	0	1
MGYG000243613	0	0	0	1
LiJ_2014__V1.CD3-0-PN__bin.36	0	0	0	0
YuJ_2015__SZAXPI003415-12__bin.8	0	0	0	1
MGYG000147437	0	0	0	1
HeQ_2017__SZAXPI029483-78__bin.3	0	0	0	1
BackhedF_2015__SID577_12M__bin.28	0	0	0	0
MGYG000127397	0	0	0	1
GCA_000154505.1_ASM15450v1_genomic	1	1	1	0
GCA_024125195.1_ASM2412519v1_genomic	0	0	0	1
LiuW_2016__SRR3992985__bin.73	0	0	0	0
MGYG000156646	0	0	0	0
MGYG000014135	0	0	0	1
MGYG000250872	0	0	0	1
MGYG000084316	0	0	0	0
GeversD_2014__SKBSTL041__bin.56	0	0	0	0
MGYG000060898	0	0	0	0
XieH_2016__YSZC12003_37400__bin.34	0	0	0	0
YuJ_2015__SZAXPI003428-6__bin.7	0	0	0	1
GCA_020562885.1_ASM2056288v1_genomic	0	0	0	1
GCA_009696415.1_ASM969641v1_genomic	0	0	0	0
MGYG000229429	0	0	0	0
GCA_004295125.1_ASM429512v1_genomic	1	1	1	0
Baumann-DudenhoefferAM_2018_SRR7217830_bin.1	0	0	0	0
MGYG000257293	0	0	0	1
GCA_945875235.1_ERR1855542_bin.22_metaWRAP_v1.3_MAG_genomic	1	1	1	0
GCA_009684695.1_ASM968469v1_genomic	0	0	0	0
MGYG000043161	0	0	0	1
MGYG000191948	0	0	0	0
MGYG000235414	0	0	0	0
MGYG000107506	0	0	0	0
MGYG000183293	0	0	0	0
MGYG000274932	0	0	0	1
MGYG000115790	0	0	0	0
ParnanenK_2018_SRR5723857_bin.3	0	0	0	0
MGYG000197807	0	0	0	1
MGYG000190421	0	0	0	0
QinJ_2012__DLF012__bin.15	0	0	0	0
MGYG000161697	0	0	0	0
GCA_004558675.1_ASM455867v1_genomic	0	0	0	0
BackhedF_2015_ERR526080_bin.17	0	0	0	0
BackhedF_2015__SID546_12M__bin.24	0	0	0	0
	20	20	20	97
	DesA	DesB	DesC	DesF
