## Supplementary Table 3 for "An expanded metabolic pathway for androgen production by host-associated bacteria"

### Sheet: Sheet1
Patient #	Sample	desF Avg Cq	Avg desF copies	Avg 16S rRNA V6 copies	%desF	Achieved PSA50	PSA stable or progressing	PSA at time of sample collection	Age at sample collection	BMI at sample collection	Race	Cancer State
1	PCFCA0434	34.1242	2.70616	7.19276e+06	3.76234e-05	no	stable	1	74	21.34	White/Non-Hispanic	mCRPC
1	PCFCA0548	28.158	125.976	8.18364e+06	0.00153936	no	progressing	1.9	74	21.64	White/Non-Hispanic	mCRPC
2	PCFCA0015	23.976	1770.14	8.67087e+06	0.0204148	yes	progressing	1.9	69	23.69	White/Non-Hispanic	mCRPC
3	PCFCA0960	34.2601	1.09054	5.3476e+06	2.03931e-05	yes	stable	<0.1 (undetectable)	69	34.21	White/Non-Hispanic	mCRPC
4	PCFCA0076	30.7617	31.5839	815880	0.00387114	no	stable	52.4	73	25.74	White/Non-Hispanic	mCRPC
4	PCFCA0100	24.787	1053.98	2.40771e+06	0.0437753	no	progressing	54.6	73	26.63	White/Non-Hispanic	mCRPC
5	PCFCA0075	29.2275	61.6939	3.20889e+06	0.00192259	no	progressing	11.5	67	28.12	Black/Non-Hispanic	mCRPC
6	PCFCA0096	26.6215	326.384	1.92305e+06	0.0169723	yes	progressing	1.9	80	28.25	White/Non-Hispanic	mCRPC
7	PCFCA0259	N/A	0	1.43896e+06	0	no	stable	1.8	71	32.69	White/Non-Hispanic	mCRPC
7	PCFCA0369	N/A	0	4.27859e+06	0	no	progressing	2	71	32.29	White/Non-Hispanic	mCRPC
8	PCFCA0253	24.1839	1905.68	1.78137e+06	0.106979	yes	stable	<0.1 (undetectable)	73	20.38	Black/Non-Hispanic	non-metastatic HSPC
9	PCFCA0375	N/A	0	4.84515e+06	0	yes	stable	2.6	82	37.83	White/Non-Hispanic	mCRPC
10	PCFCA0711	N/A	0	1.7054e+06	0	yes	progressing	8.5	76	24.79	Black/Non-Hispanic	mCRPC
11	PCFCA0377	31.1197	18.56	7.40503e+06	0.00025064	no	progressing	314.3	71	26.86	Black/Non-Hispanic	mCRPC
12	PCFCA0435	25.9219	644.218	3.06582e+06	0.0210129	yes	stable	<0.1 (undetectable)	70	27.82	White/Non-Hispanic	mCRPC
13	PCFCA0295	26.2221	421.11	9.26027e+06	0.00454749	yes	progressing	0.2	75	30.05	White/Non-Hispanic	mCRPC
14	PCFCA1081	27.1125	303.254	3.33296e+06	0.00909861	yes	stable	0.7	63	39.87	White/Non-Hispanic	mCRPC
14	PCFCA1204	33.3343	2.32817	974247	0.000238971	yes	progressing	1.4	64	39.68	White/Non-Hispanic	mCRPC
15	PCFCA0314	31.8501	12.3655	5.29188e+06	0.000233669	yes	progressing	10.1	62	34.08	White/Unknown	non-metastatic CRPC
16	PCFCA0592	30.8794	29.3922	3.35295e+06	0.000876607	yes	progressing	1.4	75	34.68	White/Unknown	mCRPC
17	PCFCA0658	33.1297	2.54611	2.14645e+07	1.1862e-05	yes	progressing	1.9	56	28.11	White/Non-Hispanic	mCRPC
18	PCFCA0632	30.7135	32.8563	3.11392e+06	0.00105514	yes	stable	1.2	82	29.29	White/Non-Hispanic	mCRPC
18	PCFCA0788	27.6536	216.407	2.08839e+06	0.0103624	yes	progressing	0.8	82	28.7	White/Non-Hispanic	mCRPC
19	PCFCA0381	31.732	17.2225	5.28643e+06	0.000325788	no	progressing	7.2	61	20.6	White/Non-Hispanic	mCRPC
20	PCFCA0822	30.9551	20.5647	5.36791e+06	0.000383105	no	stable	133.7	81	24.2	Black/Non-Hispanic	mCRPC
21	PCFCA0404	N/A	0	6.1366e+06	0	no	progressing	453	62	27.11	White/Non-Hispanic	mCRPC
22	PCFCA0657	31.0381	26.4293	3.89599e+06	0.00067837	yes	stable	<0.1 (undetectable)	74	30.03	White/Non-Hispanic	mHSPC
23	PCFCA0408	34.0877	1.38023	1.81331e+06	7.61169e-05	yes	stable	<0.1 (undetectable)	75	29.57	White/Non-Hispanic	mCRPC
24	PCFCA0441	31.0667	25.9769	1.77979e+06	0.00145955	yes	stable	<0.1 (undetectable)	64	25.7	White/Non-Hispanic	mCRPC
25	PCFCA0446	24.1953	1891.93	5.27958e+06	0.0358348	no	progressing	20.4	61	26.23	Black/Non-Hispanic	mCRPC
26	PCFCA0455	30.8806	21.44	1.22739e+06	0.0017468	yes	stable	112.1	94	22.55	White/Non-Hispanic	mCRPC
27	PCFCA0857	28.3076	144.763	7.19349e+06	0.00201242	yes	stable	0.173	67	32.74	White/Non-Hispanic	mCRPC
27	PCFCA1028	29.0968	89.2232	9.29905e+06	0.000959487	yes	progressing	0.321	68	31.98	White/Non-Hispanic	mCRPC
28	PCFCA0944	32.9917	2.67238	1.09891e+06	0.000243186	yes	stable	0.8	83	29.7	White/Non-Hispanic	mCRPC
29	PCFCA0733	25.7791	559.117	4.98974e+06	0.0112053	yes	stable	0.3	71	35.23	White/Non-Hispanic	mCRPC
30	PCFCA0782	25.7118	734.72	906676	0.0810345	no	progressing	154.3	93	30.45	White/Non-Hispanic	mCRPC
31	PCFCA0797	N/A	0	1.19856e+06	0	yes	stable	<0.1 (undetectable)	83	25.98	White/Non-Hispanic	mCRPC
31	PCFCA1027	N/A	0	1.85648e+06	0	yes	progressing	0.3	85	25.77	White/Non-Hispanic	mCRPC
32	PCFCA0655	21.9933	7107.49	4.86513e+06	0.14609	yes	stable	0.22	65	27.23	White/Non-Hispanic	mCRPC
32	PCFCA0964	20.8383	14492.7	586520	2.47097	yes	progressing	1.9	69	26	White/Non-Hispanic	mCRPC
33	PCFCA0676	N/A	0	917123	0	yes	stable	<0.1 (undetectable)	70	32.14	White/Non-Hispanic	mCRPC
33	PCFCA1074	N/A	0	3.07847e+06	0	yes	progressing	0.05	73	33.74	White/Non-Hispanic	mCRPC
34	PCFCA0683	33.5827	5.86416	2.11685e+06	0.000277022	no	stable	5	71	27.77	White/Non-Hispanic	mCRPC
35	PCFCA0876	N/A	0	2.24145e+06	0	no	stable	3.5	55	24.08	White/Hispanic	mCRPC
36	PCFCA0908	23.7536	2492.81	1.8098e+06	0.13774	yes	stable	<0.1 (undetectable)	73	28.18	White/Non-Hispanic	mCRPC
36	PCFCA1215	24.7409	684.887	2.40593e+06	0.0284666	yes	progressing	1	75	28.14	White/Non-Hispanic	mCRPC
37	PCFCA0828	31.4481	20.6624	1.26814e+06	0.00162934	yes	stable	0.9	73	24.9	White/Non-Hispanic	mHSPC
37	PCFCA1160	25.8218	543.902	3.92421e+06	0.0138602	yes	progressing	0.9	75	25.94	White/Non-Hispanic	mHSPC
38	PCFCA0843	26.4166	372.051	1.51259e+07	0.00245969	yes	stable	3.5	78	32.17	White/Non-Hispanic	mCRPC
38	PCFCA0959	29.2352	61.4495	2.47613e+06	0.00248167	yes	progressing	6.4	79	31.05	White/Non-Hispanic	mCRPC
39	PCFCA1013	30.0353	40.7252	3.92503e+06	0.00103758	yes	progressing	4	82	25.7	White/Non-Hispanic	mHSPC
40	PCFCA1056	32.5918	7.20672	3.99955e+06	0.000180188	no	progressing	224.93	81	39.19	White/Non-Hispanic	mCRPC
41	PCFCA1109	32.8519	3.04086	4.58654e+06	6.62998e-05	yes	stable	<0.1 (undetectable)	71	23.19	White/Non-Hispanic	mHSPC
42	PCFCA1153	28.5649	94.2327	1.47089e+06	0.00640651	yes	progressing	0.9	71	28.73	White/Non-Hispanic	non-metastatic CPRC
43	PCFCA1180	32.6809	3.15798	488526	0.000646431	yes	stable	<0.1 (undetectable)	74	22.82	Black/Non-Hispanic	mCRPC
44	PCFCA1185	31.1136	18.6336	2.54944e+06	0.000730889	yes	stable	<0.1 (undetectable)	78	25.42	White/Non-Hispanic	mHSPC
												mCRPC = metastatic castration resistant prosate cancer
												mHSPC = metastatic hormone sensitive prostate cancer
