## Supplementary Table 4 for "An expanded metabolic pathway for androgen production by host-associated bacteria"

### Sheet: Read summary
Read summary
File	Read number	Sum of length	Minimum length	Average length	Maximum length
P. lymphophilum API-1.fastq	42075	287051577	89	6822.4	20445
P. lymphophilum API-2.fastq	108789	707559339	88	6504	17744
P. lymphophilum CFH07.fastq	298895	2392962003	83	8006	26443
P. lymphophilum CFH08.fastq	299697	1898842656	89	6335.9	19937
P. lymphophilum CFH13.fastq	233427	1345554049	86	5764.3	20578
P. lymphophilum CFH17.fastq	75387	468941877	88	6220.5	31929
P. lymphophilum CFH18.fastq	234221	1454218241	83	6208.7	21007
P. lymphophilum CFH22.fastq	253616	1717808992	80	6773.3	21842
P. lymphophilum ANSC13.fastq	417880	3087273475	244	7387.9	25829
P. lymphophilum ANSC4.fastq	337447	2387626477	87	7075.6	29432

### Sheet: QUAST evaluation
Assembly evaluation by QUAST
Assembly	# contigs (>= 10000 bp)	# contigs (>= 25000 bp)	# contigs (>= 50000 bp)	Total length (>= 10000 bp)	Total length (>= 25000 bp)	Total length (>= 50000 bp)	# contigs	Largest contig (bp)	Total length (bp)	GC (%)	N50	L50
P. lymphophilum API-1	5	4	4	2307941	2289491	2289491	6	1662376	2311247	55.63	1662376	1
P. lymphophilum API-2	1	1	1	2112108	2112108	2112108	1	2112108	2112108	55.92	2112108	1
P. lymphophilum CFH07	1	1	1	2169748	2169748	2169748	1	2169748	2169748	55.77	2169748	1
P. lymphophilum CFH08	1	1	1	2069889	2069889	2069889	1	2069889	2069889	56.06	2069889	1
P. lymphophilum CFH13	1	1	1	2362819	2362819	2362819	1	2362819	2362819	55.31	2362819	1
P. lymphophilum CFH17	1	1	1	2220974	2220974	2220974	1	2220974	2220974	55.4	2220974	1
P. lymphophilum CFH18	1	1	1	2085669	2085669	2085669	1	2085669	2085669	55.98	2085669	1
P. lymphophilum CFH22	1	1	1	2155565	2155565	2155565	1	2155565	2155565	55.97	2155565	1
P. lymphophilum ANSC13	1	1	1	2106583	2106583	2106583	1	2106583	2106583	56.16	2106583	1
P. lymphophilum ANSC4	1	1	1	2041484	2041484	2041484	1	2041484	2041484	56.21	2041484	1

### Sheet: Prokka summary
Prokka annotation summary
Assembly	contigs	bases	CDS	gene	rRNA	tRNA	tmRNA
P. lymphophilum API-1	6	2311247	2119	2172	6	46	1
P. lymphophilum API-2	1	2112108	1908	1960	6	45	1
P. lymphophilum CFH07	1	2169748	1958	2011	6	46	1
P. lymphophilum CFH08	1	2069889	1840	1892	6	45	1
P. lymphophilum CFH13	1	2362819	2140	2192	6	45	1
P. lymphophilum CFH17	1	2220974	2002	2054	6	45	1
P. lymphophilum CFH18	1	2085669	1859	1911	6	45	1
P. lymphophilum CFH22	1	2155565	1945	1997	6	45	1
P. lymphophilum ANSC13	1	2106583	1883	1936	6	46	1
P. lymphophilum ANSC4	1	2041484	1812	1865	6	46	1
