## Supplementary Table 6 for "An expanded metabolic pathway for androgen production by host-associated bacteria"

### Sheet: Sheet1
Blind Identifier	Individuals	Prostate cancer (Y/N)	Stage	Urine Androgen formation (Y/N)	Androgenic Isolates (Y/N)
1	Patient
2	Patient	Y	1
3	Patient	N
4	Patient	N
5	Patient	Y	1
6	Patient	N	consented but no urine sample received
7	Patient	Y	1	Y	Y
8	Patient	N		Y	Y
9	Patient	Y	1
10	Patient	N
11	Patient	Y
12	Patient	Y (stated N)	TC1	Y	N
13	Patient	N		Y	Y
14	Patient	N
15	Patient	N
16	Patient	N
17	Patient	N		Y	Y
18	Patient	Y		Y	Y
19	Patient	Y	III-B	Y	Y
20	Patient	N
21	Patient	Y
22	Patient	N		Y	Y
23	Patient	N
24	Patient	N
25	Patient	N
UIUC-1	Healthy
UIUC-2	Healthy
UIUC-3	Healthy
UIUC-4	Healthy			Y	Y
UIUC-5	Healthy
UIUC-6	Healthy
UIUC-7	Healthy
UIUC-8	Healthy
UIUC-9	Healthy
UIUC-10	Healthy
UIUC-11	Healthy
UIUC-12	Healthy
UIUC-13	Healthy			Y	Y
UIUC-14	Healthy
