## Supplementary Table 7 for "An expanded metabolic pathway for androgen production by host-associated bacteria"

### Sheet: DesF
Items	Primer sequence	Restriction enzyme	Strains	PCR template	Target	Gene sequence	Amino acid sequence
1	ATATATGGATCCGATGAAGAATTTATTTGATC	BamHI-HF	Clostridium scindens VPI 12708	Genomic DNA of Clostridium scindens VPI 12708	17α-HSDH	ATGAAGAATTTATTTGATCTGACAGGGAAGGTGGCGCTGATCACCGGCGCTTCTTCTGGACTTGGAGTACAAATGGCCCAAGGACTCGCGGGGCAGGGCGCCAAACTGGCGATTGTGGCCAGGAGGATGGATCGCCTGGAAAAGCTGGCGAAAGAATTCGAGGATAACGGTACTGAGTGTCTGCCTGTGAAGTGTGATATTACGAAGGAAGAAGAGATCATTGAAATGGTAGATAAGGTGATATCCCACTATGGGCAGATAGACATTCTGGTGAATAATGCAGGAATGGCATCTGGAACTGCATCGGAGGATATGACGCTGGAGGAATGGGATAAGATTATACGGCTGAATCTGACCGGATCGTTTCTTGTATCCCGGGAAGTAGGGAAGCATATGATT…	MKNLFDLTGKVALITGASSGLGVQMAQGLAGQGAKLAIVARRMDRLEKLAKEFEDNGTECLPVKCDITKEEEIIEMVDKVISHYGQIDILVNNAGMASGTASEDMTLEEWDKIIRLNLTGSFLVSREVGKHMIASRYGKIINTCSIQGIRCTMGMPGTPYNSSKGGDIMMVRSLAAEWAQYGITVNGIGPGYFPTDIDKEYLATDYFKGQLAMHCPMGRIGRDGELNGVLIYFASDASSYTTGQIMYVDGGWTLV
	ATATATAAGCTTCTAAACAAGCGTCCAGCC	HindIII-HF

### Sheet: DesG
Items	Primer sequence	Restriction enzyme	Strains	PCR template	Target	Gene sequence	Amino acid sequence
1	ATATATGGATCCGATGAGTAGATTTTCAGGCAAAATCGC	BamHI-HF	Propionimicrobium lymphophilum API-1	Genomic DNA of Propionimicrobium lymphophilum API-1	17β-HSDH	ATGAGTAGATTTTCAGGCAAAATCGCAGTAGTCACCGGTGCTAGTTCCGGCATGGGAAAAGAGATCGCCCGGTCTTTGTGCGAGGAAGGGGCTACGGTAGTAGCGGTGGCGCGTCGTCTAAACAGACTCGAAGAGCTGGCTGAAAAGTGTAAGAACGCAGAGGGGCAGATTATCCCTTTCAGGGCTGATCTCATGAATGACGATGAGAACCGAAAAATGATTGAGTTCGCCGTCGAGACAGGTGGAAAACTCGATATCCTCGTCAACAATGCGGGCATGATGGACGAGATGAAGCCTGTTAGCGAAATCGACGAAGAGCTCTACGACAAAGTCATGACTCTTAACGCAAAGAGCCCGATGCTCGCCACTCAGAGCGCTGTCTTGCAGATGGAAAAACAG…	MSRFSGKIAVVTGASSGMGKEIARSLCEEGATVVAVARRLNRLEELAEKCKNAEGQIIPFRADLMNDDENRKMIEFAVETGGKLDILVNNAGMMDEMKPVSEIDEELYDKVMTLNAKSPMLATQSAVLQMEKQETGGNIVNVASIGGTNGCKAGVVYTMSKHALVGLTKNTAFMYVGKNIRCNAVCPGGVKTEVDINMTAPSQLGLERVMTGVDTGIRQAEVEEISPLVLFLASDDASFITGAVVAADGGITSA
	ATATATAAGCTTTTACGCGCTGGTTATGCCACCGTCTGC	HindIII-HF
2	ATATATGGATCCGATGTCTCGCTTCTCAGGG	BamHI-HF	Sutterella wadsworthensis BV2F7	GeneBlock from Integrated DNA Technologies (HMPREF1255_RS00895) ATG TCT CGC TTC TCA GGG AAA ATC GCA GTA GTC ACT GGA GCT TCT AGC GGC ATG GGA AAG GAG ATT GCG CGT TCT CTT TGT GAG GAA GGA GCC ACA GTC GTG GCT GTA GCT CGT CGC CTG AAC CGC CTG GAG GAG TTG GCG GAA AAG TGC AAA AAC GCG GAG GGC CAG ATC ATT CCG TTC CGC GCC GAC CTG ATG AAT GAC GGT GAA AAT CGC AAA ATG ATC GAG TTT GCT GTG GAA ACC GGA GGA AAA CTT…	17β-HSDH	GTGAGTAGATTTTCAGGCAAAATCGCAGTAGTCACCGGTGCTAGTTCCGGCATGGGCAAAGAGATCGCCCGGTCTTTGTGCGAGGAAGGGGCTACGGTAGTAGCGGTGGCGCGTCGTCTAAACAGACTCGAAGAGCTGGCTGAAAAGTGTAAGAACGCGGAGGGGCAGATTATCCCTTTCAGGGCTGATCTCATGAATGACGGTGAGAACCGAAAAATGATTGAGTTCGCCGTCGAGACAGGTGGAAAACTCGATATCCTCGTCAACAATGCGGGCATGATGGACGAGATGAAGCCTGTTAGCGAAATCGACGAAGAGCTCTACGACAAAGTCATGACTCTTAACGCAAAGAGCCCGATGCTCGCCACTCAGAGCGCTGTCTTGCAGATGGAAAAACAG…	MSRFSGKIAVVTGASSGMGKEIARSLCEEGATVVAVARRLNRLEELAEKCKNAEGQIIPFRADLMNDGENRKMIEFAVETGGKLDILVNNAGMMDEMKPVSEIDEELYDKVMTLNAKSPMLATQSAVLQMEKQETGGNIVNVASIGGTNGCKAGAIYTMSKHALVGLTKNTAFMYAGKNIRCNVVCPGGVKTEVGINMTAPSQLGLERVMTGVDTGIRQAEVEEISPLVLFLASDAASFITGAVVAADGGITSA
	ATATATAAGCTTTAGGCACTCGTGATCCC	HindIII-HF
3	ATATATGGATCCGATGAGTCGTTTCAGCGGAAAAGTG	BamHI-HF	Vaginimicrobium propionicum Marseille-P3275T	GeneBlock from Integrated DNA Technologies (CZ356_RS01445) ATG AGT CGT TTC AGC GGA AAA GTG GCA GTA GTC ACC GGG GCG TCA TCC GGT ATG GGG CGC GAC ATC GCC CGC GCA TTG TGC GCT GAA GGT GCA TCA GTT ATC GCC GTG GCA CGC CGT CAG AAT CGT TTA GAG GAA CTG GCA GAA AAA TGC GAG GGT ATG GAA GGC AAA ATT ATT CCG TTC GTT GCA GAC CTG ATG AAC GAC GAT GAG AAC CAT AAG ATG ATT GAG TTT GCG GTT GAG CAG TGT GGC AAG CTG GAT …	17β-HSDH	ATGAGCAGGTTCAGTGGCAAAGTTGCAGTAGTTACCGGCGCAAGTTCTGGTATGGGCAGGGACATAGCCAGAGCTTTATGCGCCGAAGGGGCTAGCGTAATAGCGGTTGCTAGAAGGCAAAATAGGTTGGAAGAACTTGCCGAAAAATGTGAAGGCATGGAGGGCAAAATTATTCCTTTCGTTGCTGACCTGATGAATGATGACGAAAACCACAAGATGATTGAGTTCGCTGTTGAGCAGTGCGGCAAACTCGATATTCTCGTCAACAATGCAGGCATGATGGATGAGATGAAGCCAGTCGCCGAGATCGATTCGGAATTATACGACCGCGTCATGACCCTCAATGCTAAGAGCCCGATGCTGGCCACCCAAAGTGCGGTCTTGCAGATGGAGAAACAG…	MSRFSGKVAVVTGASSGMGRDIARALCAEGASVIAVARRQNRLEELAEKCEGMEGKIIPFVADLMNDDENHKMIEFAVEQCGKLDILVNNAGMMDEMKPVAEIDSELYDRVMTLNAKSPMLATQSAVLQMEKQETGGNIVNVASIGGTNGCKAGAIYTMSKHALVGLSKNTAFMYVGKNIRCNVVCPGGVKTEVGINMTAPSQLGIERVMAGVDTSIRQAEVEEISPLVLFLASDAASFITGAVVTADGGVTSA
	ATATATAAGCTTTTAGGCACTCGTAACGCCTCCGTC	HindIII-HF
4	ATATATGGATCCGATGGAGCGTTTTTTGGG	BamHI-HF	Arcanobacterium urinimassiliense Marseille-P3248T	Geneblock from Integrated DNA Technologies (BQ7117_RS04815) ATG GAG CGT TTT TTG GGG AAA GTT GCG GTT GTC ACT GGA GCT TCT TCT GGG ATG GGG CGT GAT ATT GCT CGT GCT TTA TGT GCT GAA GGA GCG ACT GTA GTA GTG GTA GCT CGT CGC CAA GAA CGT TTG GAG GAG TTG GCT GAG AAA TGT CAA GAT ATG CCA GGA AAG ATC CTT CCG TAT GTA GCA GAT TTA ATG CAC GAC GAG GAG AAT CAC AAA ATG ATT GAT TAT GCT CTG GCG CAG GCA GGT CGT TTG GAT…	17β-HSDH	TCAGCAGGCGGTCACTCCCCCGTCTGCTGCGATAACTGCGCCATTAATAAAAGAAGCTGCGTCGCTGGCGATAAAGAGAACTAAACCAGTTATTTCTTCCACTTCTGCCTGCCGAATCGAAGTATCTACTCCCGCCATCACCCGTTCCAAACCGAGGGGGCTAGGATTCTTCATATTAATGCCCACTTCGGTCTTAACTCCACCGGGGCAAATGGCATTAGTTCTGATATTTTTTCCGGCATACATGAAAGCAGTGTTTTGCGTCAGGCCAATCAGTGCGTGCTTCGACATAGTGTAGACGGCACCGGCTTTACAACCATTCGTGCCACCGATGGAAGCGACGTTAATAATATTGCCGCCACCTTGCTTTTCCATGATTTGCACCGCTTTTTGCATGGC…	MERFLGKVAVVTGASSGMGRDIARALCAEGATVVVVARRQERLEELAEKCQDMPGKILPYVADLMHDEENHKMIDYALAQAGRLDILINDAGMMDEMKPVGEVDDDLYQRVMTLNVKSPMLAMQKAVQIMEKQGGGNIINVASIGGTNGCKAGAVYTMSKHALIGLTQNTAFMYAGKNIRTNAICPGGVKTEVGINMKNPSPLGLERVMAGVDTSIRQAEVEEITGLVLFIASDAASFINGAVIAADGGVTAC
	ATATATAAGCTTTTATGCGGTGACTCCCC	HindIII-HF
