## Supplementary Table 8 for "An expanded metabolic pathway for androgen production by host-associated bacteria"

### Sheet: qPCR desF
PCR Conditions for 17α-HSDH (desF):					PCR Conditions for V6 / 16S:
	Temperature	Time				Temperature	Time
Forward Primer:	95°C	3 min			Forward Primer:	95°C	3 min
5’ GAGTACAAATGGCCCAAGGA 3’	95°C	30 sec	* 35 Cycles		5’ CAACGCGWRGAACCTTACC 3’	95°C	30 sec	* 35 Cycles
Reverse Primer:	65°C	30 sec	*		Reverse Primer:	53°C	30 sec	*
5’ GCAGACACTCAGTACCGTTATC 3’	72°C	30 min	*		5’ CRACACGAGCTGACGAC 3’	Plate Read		*
	Plate Read		*			72°C	30 sec	*
	Melt Curve 65-95°C, 0.5°C/s					Melt Curve 65-95°C, 0.5°C/s

### Sheet: qPCR KLK3
Gene			Amplicon (bp)	Reference
KLK3	Forward primer	CGTGACGTGGATTGGTGC	113	Boerrigter, E., Benoist, G. E., van Oort, I. M., Verhaegh, G. W., van Hooij, O., Groen, L., Smit, F., Oving, I. M., de Mol, P., Smilde, T. J., Somford, D. M., Mehra, N., Schalken, J. A., & van Erp, N. P. (2021). Liquid biopsy reveals KLK3 mRNA as a prognostic marker for progression free survival in patients with metastatic castration-resistant prostate cancer undergoing first-line abiraterone ace…
	Reverse primer	ACTGCCCTGCCACGAGAG
GAPDH	Forward primer	TCAAGGCTGAGAACGGGAAG	117
	Reverse primer	TGGACTCCACGACGTACTCA
PCR Conditions
	Temperature	Time	cycles
activation	50°C	2 min	1
polymerase dual lock activation and denaturation	95°C	2 min	1
denaturation	95°C	15 sec	40
annealing and extension	60°C	1 min
	Plate Read
	Melt Curve 60-95°C, 0.2°C/s
